# Protein Language Models Expose Viral Mimicry and Immune Escape

**DOI:** 10.1101/2024.03.14.585057

**Authors:** Dan Ofer, Michal Linial

## Abstract

**Motivation:** Viruses elude the immune system through molecular mimicry, adopting biophysical characteristics of their host. We adapt protein language models (PLMs) to differentiate between human and viral proteins. Understanding where the immune system and our models make mistakes could reveal viral immune escape mechanisms.

**Results:** We applied pretrained deep-learning PLMs to predict viral from human proteins. Our predictors show state-of-the-art results with AUC of 99.7%. We use interpretable error analysis models to characterize viral escapers. Altogether, mistakes account for 3.9% of the sequences with viral proteins being disproportionally misclassified. Analysis of external variables, including taxonomy and functional annotations, indicated that errors typically involve proteins with low immunogenic potential, viruses specific to human hosts, and those using reverse-transcriptase enzymes for their replication. Viral families causing chronic infections and immune evasion are further enriched and their protein mimicry potential is discussed. We provide insights into viral adaptation strategies and highlight the combined potential of PLMs and explainable AI in uncovering mechanisms of viral immune escape, contributing to vaccine design and antiviral research.

**Availability and implementation:** Data and results available in https://github.com/ddofer/ProteinHumVir.
