## Supplementary material for "Protein Language Models Expose Viral Mimicry and Immune Escape": Mistakes by Virus Family

Family	mean	sum	count	lift
Hepeviridae	44.44	4	9	4.69
Hepadnaviridae	34.26	37	108	3.61
Circoviridae	33.33	9	27	3.52
Polyomaviridae	30.65	19	62	3.23
Picornaviridae	28.57	2	7	3.01
Retroviridae	19.52	130	666	2.06
Polydnaviriformidae	18.37	9	49	1.94
Arteriviridae	18.18	4	22	1.92
Papillomaviridae	14.23	74	520	1.5
Caliciviridae	13.79	4	29	1.45
Paramyxoviridae	12.9	16	124	1.36
Anelloviridae	11.54	6	52	1.22
Peribunyaviridae	11.11	2	18	1.17
Nodaviridae	10.53	2	19	1.11
Coronaviridae	10.38	19	183	1.1
Tobaniviridae	10.0	1	10	1.05
Adenoviridae	9.91	32	323	1.05
Baculoviridae	8.63	32	371	0.91
Herpesviridae	7.66	113	1476	0.81
Orthomyxoviridae	7.04	14	199	0.74
Birnaviridae	6.67	1	15	0.7
Asfarviridae	6.58	20	304	0.69
Poxviridae	6.49	42	647	0.68
Rhabdoviridae	5.97	8	134	0.63
Filoviridae	5.56	2	36	0.59
Alloherpesviridae	5.33	4	75	0.56
Pneumoviridae	4.92	3	61	0.52
Iridoviridae	4.04	18	445	0.43
Parvoviridae	4.0	2	50	0.42
Malacoherpesviridae	1.79	2	112	0.19
Arenaviridae	1.56	1	64	0.16
Sedoreoviridae	0.79	2	253	0.08
Spinareoviridae	0.0	0	87	0.0
Ascoviridae	0.0	0	34	0.0
Astroviridae	0.0	0	22	0.0
Togaviridae	0.0	0	19	0.0
Phenuiviridae	0.0	0	13	0.0
Hantaviridae	0.0	0	11	0.0
Kolmioviridae	0.0	0	11	0.0
