## Supplementary material for "Protein Language Models Expose Viral Mimicry and Immune Escape": Mistakes by Virus Genome

Genome Composition	mean	sum	count	lift
dsDNA-RT	34.26	37	108	3.61
ssRNA-RT	19.52	130	666	2.06
ssDNA	14.29	11	77	1.51
ssDNA(-)	11.54	6	52	1.22
ssRNA(+)	11.25	37	329	1.19
dsDNA	8.26	365	4421	0.87
ssRNA(-)	7.28	45	618	0.77
ssRNA	1.43	1	70	0.15
dsRNA	0.84	3	358	0.09
