## Supplementary material for "Protein Language Models Expose Viral Mimicry and Immune Escape": Mistakes by Virus Family

Genus	mean	sum	count	lift
Alpharetrovirus	82.61	19	23	8.72
Kappapapillomavirus	40.0	4	10	4.22
Nupapillomavirus	37.5	3	8	3.96
Deltapapillomavirus	36.67	11	30	3.87
Orthohepadnavirus	36.63	37	101	3.86
Betapolyomavirus	36.36	12	33	3.84
Circovirus	36.0	9	25	3.8
Gammaretrovirus	34.88	15	43	3.68
Molluscipoxvirus	33.33	6	18	3.52
Betaarterivirus	33.33	4	12	3.52
Xipapillomavirus	31.82	7	22	3.36
Alphapolyomavirus	30.0	3	10	3.16
Betaretrovirus	28.57	4	14	3.01
Epsilonpapillomavirus	28.57	2	7	3.01
Lambdapapillomavirus	28.57	2	7	3.01
Parapoxvirus	28.57	2	7	3.01
Mupapillomavirus	26.67	4	15	2.81
Betabaculovirus	25.0	4	16	2.64
Orthoavulavirus	22.22	2	9	2.34
Betapapillomavirus	20.0	22	110	2.11
Bracoviriform	18.75	9	48	1.98
Gammacoronavirus	18.18	4	22	1.92
Orthorubulavirus	17.95	7	39	1.89
Alphatorquevirus	17.65	3	17	1.86
Lentivirus	16.89	88	521	1.78
Lymphocryptovirus	16.67	15	90	1.76
Aviadenovirus	16.67	7	42	1.76
Gammapapillomavirus	16.67	5	30	1.76
Alphanodavirus	16.67	2	12	1.76
Henipavirus	15.38	2	13	1.62
Atadenovirus	15.15	5	33	1.6
Torovirus	14.29	1	7	1.51
Rhadinovirus	12.79	22	172	1.35
Betacoronavirus	12.17	14	115	1.28
Macavirus	11.59	8	69	1.22
Vesiculovirus	11.54	3	26	1.22
Respirovirus	11.11	3	27	1.17
Orthobunyavirus	11.11	2	18	1.17
Metapneumovirus	9.52	2	21	1.0
Alphainfluenzavirus	9.4	14	149	0.99
Ranavirus	9.18	9	98	0.97
Cytomegalovirus	8.71	21	241	0.92
Percavirus	8.22	6	73	0.87
Mastadenovirus	8.1	20	247	0.85
Alphabaculovirus	7.89	28	355	0.83
Vesivirus	7.69	1	13	0.81
Simplexvirus	7.23	12	166	0.76
Ebolavirus	7.14	2	28	0.75
Suipoxvirus	7.14	2	28	0.75
Roseolovirus	7.04	14	199	0.74
Orthopoxvirus	6.74	23	341	0.71
Asfivirus	6.58	20	304	0.69
Morbillivirus	6.25	2	32	0.66
Mardivirus	6.19	6	97	0.65
Betaentomopoxvirus	5.88	1	17	0.62
Ephemerovirus	5.88	1	17	0.62
Novirhabdovirus	5.88	1	17	0.62
Yatapoxvirus	5.56	1	18	0.59
Ictalurivirus	5.33	4	75	0.56
Spumavirus	4.76	1	21	0.5
Alphapapillomavirus	4.74	13	274	0.5
Chloriridovirus	4.69	6	128	0.49
Lyssavirus	4.44	2	45	0.47
Phytoreovirus	4.0	1	25	0.42
Avipoxvirus	3.95	6	152	0.42
Deltaretrovirus	3.45	1	29	0.36
Iltovirus	2.7	2	74	0.28
Orthopneumovirus	2.7	1	37	0.28
Varicellovirus	2.61	6	230	0.28
Alphacoronavirus	2.17	1	46	0.23
Leporipoxvirus	2.17	1	46	0.23
Ostreavirus	1.79	2	112	0.19
Iridovirus	1.39	3	216	0.15
Rotavirus	0.6	1	166	0.06
Mammarenavirus	0.0	0	61	0.0
Orbivirus	0.0	0	49	0.0
Ascovirus	0.0	0	34	0.0
Proboscivirus	0.0	0	34	0.0
Aquareovirus	0.0	0	27	0.0
Muromegalovirus	0.0	0	22	0.0
Orthoreovirus	0.0	0	20	0.0
Alphavirus	0.0	0	19	0.0
Mamastrovirus	0.0	0	17	0.0
Betainfluenzavirus	0.0	0	16	0.0
Bocaparvovirus	0.0	0	13	0.0
Phlebovirus	0.0	0	13	0.0
Capripoxvirus	0.0	0	12	0.0
Coltivirus	0.0	0	12	0.0
Cypovirus	0.0	0	12	0.0
Seadornavirus	0.0	0	12	0.0
Deltavirus	0.0	0	11	0.0
Orthohantavirus	0.0	0	11	0.0
Isavirus	0.0	0	10	0.0
Protoparvovirus	0.0	0	10	0.0
Thogotovirus	0.0	0	10	0.0
Dinovernavirus	0.0	0	9	0.0
Norovirus	0.0	0	9	0.0
Alphaarterivirus	0.0	0	8	0.0
Gammainfluenzavirus	0.0	0	8	0.0
Marburgvirus	0.0	0	8	0.0
Tibrovirus	0.0	0	8	0.0
Avihepadnavirus	0.0	0	7	0.0
Idnoreovirus	0.0	0	7	0.0
